# Virulence and antibiotic resistance plasticity of *Arcobacter butzleri*: insights on the genomic diversity of an emerging human pathogen

**DOI:** 10.1101/775932

**Authors:** Joana Isidro, Susana Ferreira, Miguel Pinto, Fernanda Domingues, Mónica Oleastro, João Paulo Gomes, Vítor Borges

**Affiliations:** Bioinformatics Unit, National Institute of Health Dr. Ricardo Jorge, Lisbon, Portugal; CICS-UBI-Centro de Investigação em Ciências da Saúde, Universidade da Beira Interior, Covilhã, Portugal; National Reference Laboratory for Gastrointestinal Infections, National Institute of Health Dr. Ricardo Jorge, Lisbon, Portugal

**Author notes:** Corresponding authors: **Susana Ferreira, Email address:**, **Vítor Borges, Email address:**.

**Keywords:** *Arcobacter butzleri*, genome diversity, virulence factors, antibiotic resistance, *porA*, phase variation **Repositories**: Sequence data was deposited in the European Nucleotide Archive (ENA) (BioProject PRJEB34441)

## Abstract

*Arcobacter butzleri* is a food and waterborne bacteria and an emerging human pathogen, frequently displaying a multidrug resistant character. Still, no comprehensive genome-scale comparative analysis has been performed so far, which has limited our knowledge on *A. butzleri* diversification and pathogenicity. Here, we performed a deep genome analysis of *A. butzleri* focused on decoding its core- and pan-genome diversity and specific genetic traits underlying its pathogenic potential and diverse ecology. In total, 49 *A. butzleri* strains (collected from human, animal, food and environmental sources) were screened.

*A. butzleri* (genome size 2.07-2.58 Mbp) revealed a large open pan-genome with 7474 genes (about 50% being singletons) and a small core-genome with 1165 genes. The core-genome is highly diverse (≥55% of the core genes presenting at least 40/49 alleles), being enriched with genes associated with housekeeping functions. In contrast, the accessory genome presented a high proportion of loci with an unknown function, also being particularly overrepresented by genes associated with defence mechanisms. *A. butzleri* revealed a plastic virulome (including newly identified determinants), marked by the differential presence of multiple adaptation-related virulence factors, such as the urease cluster *ureD(AB)CEFG* (phenotypically confirmed), the hypervariable hemagglutinin-encoding *hecA*, a putative type I secretion system (T1SS) harboring another agglutinin potentially related to adherence and a novel VirB/D4 T4SS likely linked to interbacterial competition and cytotoxicity. In addition, *A. butzleri* harbors a large repertoire of efflux pumps (EPs) (ten “core” and nine differentially present) and other antibiotic resistant determinants. We provide the first description of a genetic determinant of macrolides resistance in *A. butzleri*, by associating the inactivation of a TetR repressor (likely regulating an EP) with erythromycin resistance. Fluoroquinolones resistance correlated with the Thr-85-Ile substitution in GyrA and ampicillin resistance was linked to an OXA-15-like β-lactamase. Remarkably, by decoding the polymorphism pattern of the porin- and adhesin-encoding main antigen PorA, this study strongly supports that this pathogen is able to exchange *porA* as a whole and/or hypervariable epitope-encoding regions separately, leading to a multitude of chimeric PorA presentations that can impact pathogen-host interaction during infection. Ultimately, our unprecedented screening of short sequence repeats detected potential phase-variable genes related to adaptation and host/environment interaction, such as lipopolysaccharide modification and motility/chemotaxis, suggesting that phase variation likely modulate *A. butzleri* key adaptive functions.

In summary, this study constitutes a turning point on *A. butzleri* comparative genomics revealing that this human gastrointestinal pathogen is equipped with vast virulence and antibiotic resistance arsenals, which, coupled with its remarkable core- and pan-genome diversity, opens a multitude of phenotypic fingerprints for environmental/host adaptation and pathogenicity.

**IMPACT STATEMENT:** Diarrhoeal diseases are the most common cause of human illness caused by foodborne hazards, but the surveillance of diarrhoeal diseases is biased towards the most commonly searched infectious agents (namely *Campylobacter jejuni* and *C. coli*). In fact, other less studied pathogens are frequently found as the etiological agent when refined non-selective culture conditions are applied. A hallmark example is the diarrhoeal-causing *Arcobacter butzleri* which, despite being also associated with extra-intestinal diseases, such as bacteremia in humans and mastitis in animals, and displaying high rates of antibiotic resistance, has not yet been profoundly investigated regarding its epidemiology, diversity and pathogenicity. To overcome the general lack of knowledge on *A. butzleri* comparative genomics, we provide the first comprehensive genome-scale analysis of *A. butzleri* focused on exploring the intraspecies virulome content and diversity, resistance determinants, as well as how this pathogen shapes its genome towards ecological adaptation and host invasion. The unveiled scenario of *A. butzleri* rampant diversity and plasticity reinforces the pathogenic potential of this food and waterborne hazard, while opening multiple research lines that will certainly contribute to the future development of more robust species-oriented diagnostics and molecular surveillance of *A. butzleri*.

**DATA SUMMARY:** *A. butzleri* raw sequence reads generated in the present study were deposited in the European Nucleotide Archive (ENA) (BioProject PRJEB34441). The assembled contigs (.fasta and .gbk files), the nucleotide sequences of the predicted transcripts (CDS, rRNA, tRNA, tmRNA, misc_RNA) (.ffn files) and the respective amino acid sequences of the translated CDS sequences (.faa files) are available at http://doi.org/10.5281/zenodo.3434222. Detailed ENA accession numbers, as well as the draft genome statistics are described in Table S1.
