## Supplementary material for "Virulence and antibiotic resistance plasticity of *Arcobacter butzleri*: insights on the genomic diversity of an emerging human pathogen": Table S1

### Sheet: Table_S1A
Table S1A. Arcobacter butzleri strains used in this study.
	Strains metadata			Antibiotic susceptibility; MIC (µg/mL) (R/S)							Urease assay	Genome Features										MLST								Reference
Strain name	Source	Location	Collection date	AMP	ERY	GEN	LEV	CIP	NAL	CFX		Accession Number1	Genome length (bp)	% GC	Number contigs	Mean Depth of Coverage2	N50	Number of predicted genes	Number of predicted CDS	Number of singletons		ST	aspA	atpA	glnA	gltA	glyA	pgm	tkt
Ab_1426_2003	Diarrheic human stool	France	2003	16-32 (S/R)	1 (S)	≤0.125 (S)	1 (S)	0.06 (S)	>256 (R)	8 (R)	-	ERR3523212	2275249	26.7819	46	54.6	162042	2304	2254	60		47	8	8	8	8	9	9	8	[1], this study
Ab_1711	Poultry slaughterhouse equipment surface	Portugal	2011	4 (S)	2 (S)	≤0.125 (S)	32 (R)	8 (R)	>256 (R)	8 (R)	+	ERR3523199	2250019	27.0598	95	64.2	66793	2275	2229	69		-	13	4	40	15	545	102	158	[2], this study
Ab_2211	Slaughterhouse surface	Portugal	2011	32 (R)	2 (S)	0.5 (S)	1 (S)	0.125 (S)	>256 (R)	16 (R)	-	ERR3523202	2351429	26.8467	79	67.1	90929	2335	2285	74		460	234	15	26	164	375	260	176	[2], this study
Ab_2811	Poultry carcass neck skin	Portugal	2011	64 (R)	32 (R)	0.25 (S)	64 (R)	16 (R)	>256 (R)	32 (R)	-	ERR3523203	2106628	27.0767	95	65.5	49587	2134	2082	19		107	23	44	24	2	137	62	20	[2], this study
Ab_3711	Poultry caecum	Portugal	2011	16-32 (S/R)	1 (S)	0.25 (S)	16 (R)	4 (R)	>256 (R)	4 (R)	+	ERR3523197	2116779	26.8457	71	64	62607	2194	2143	69		-	20	2	1	~15	28	71	165	[2], this study
Ab_4211	Poultry carcass drippings	Portugal	2011	32 (R)	2 (S)	0.25 (S)	64 (R)	16 (R)	>256 (R)	8 (R)	-	ERR3523210	2227376	26.976	113	44.6	44848	2272	2223	79		-	20	25	7	2	~465	32	2	[2], this study
Ab_4511	Carcass drippings (flock)	Portugal	2011	32 (R)	2 (S)	0.25 (S)	2 (S)	0.25 (S)	>256 (R)	16 (R)	-	ERR3523201	2274206	27.1372	108	68.8	76023	2320	2270	138		510	23	44	24	44	112	35	20	[2], this study
Ab_CR1132	Ready-to-eat vegetables	Portugal	2016	8 (S)	1 (S)	0.25 (S)	0.125 (S)	0.06 (S)	64 (R)	16 (R)	+	ERR3523198	2433838	26.6844	65	51.3	69119	2548	2495	326		-	240	133	40	12	~376	278	160	[3], this study
Ab_CR1143	Poultry meat	Portugal	2016	64 (R)	4 (S)	0.25 (S)	16 (R)	8 (R)	>256 (R)	16 (R)	-	ERR3523196	2254610	26.8817	57	53.2	89540	2318	2267	88		-	23	5	24	44	112	35	55	[3], this study
Ab_CR424	Poultry meat	Portugal	2015	32 (R)	32 (R)	0.5 (S)	1 (S)	0.25 (S)	128 (R)	8 (R)	-	ERR3523205	2234417	26.8536	70	49.7	83735	2245	2193	43		-	23	7	33	38	~745	~120	174	[3], this study
Ab_CR461	Fish meat	Portugal	2015	32 (R)	1 (S)	0.125 (S)	0.25 (S)	0.06 (S)	32 (R)	16 (R)	-	ERR3523200	2274188	26.8221	84	49	75710	2321	2270	60		-	5	5	24	27	80	62	20	[3], this study
Ab_CR502	Poultry meat	Portugal	2015	4 (S)	32 (R)	0.25 (S)	32 (R)	32 (R)	>256 (R)	4 (R)	+	ERR3523213	2219438	26.9497	104	47.6	50077	2220	2168	37		-	20	39	11	15	~666	~26	2	[3], this study
Ab_CR604	Beef meat	Portugal	2015	8 (S)	0.125 (S)	0.25 (S)	0.5 (S)	0.06 (S)	128 (R)	8 (R)	+	ERR3523209	2125317	27.0567	74	51.8	81959	2146	2095	13		-	26	22	4	44	~24	55	165	[3], this study
Ab_CR641	Poultry meat	Portugal	2015	8 (S)	32 (R)	0.25 (S)	2 (S)	0.5 (S)	128 (R)	8 (R)	-	ERR3523206	2149850	27.0023	54	50.6	79508	2183	2132	55		108	23	44	24	15	124	55	20	[3], this study
Ab_CR891	Poultry meat	Portugal	2016	8 (S)	2 (S)	0.25 (S)	0.5 (S)	0.125 (S)	128 (R)	16 (R)	-	ERR3523216	2135771	26.9781	54	39.9	105951	2173	2122	51		94	21	22	21	24	48	27	25	[3], this study
Ab_CR892	Poultry meat	Portugal	2016	32 (R)	2 (S)	0.25 (S)	32 (R)	8 (R)	>256 (R)	8 (R)	+	ERR3523215	2277050	26.946	119	45.6	33659	2306	2254	72		-	10	14	41	30	~602	~263	~31	[3], this study
Ab_DQ20dA1	Goat milk	Portugal	2015	64 (R)	2 (S)	0.25 (S)	64 (R)	16 (R)	>256 (R)	32 (R)	-	ERR3523207	2325649	26.8457	65	72.1	97964	2333	2282	93		-	59	47	26	53	~205	88	60	[4], this study
Ab_DQ31A1	Sheep milk	Portugal	2015	32 (R)	4 (S)	0.25 (S)	1 (S)	0.06 (S)	>256 (R)	32 (R)	-	ERR3523217	2323073	26.7722	76	55.6	68120	2316	2265	57		172	55	45	26	48	113	85	59	[4], this study
Ab_DQ40A1	Dairy plant equipment surface	Portugal	2015	4 (S)	2 (S)	0.25 (S)	0.25 (S)	≤0.03 (S)	128 (R)	4 (R)	+	ERR3523211	2323009	26.8602	303	45.1	18678	2355	2306	66		-	4	164	40	19	528	102	4	[4], this study
Ab_DQ64A1	Dairy plant equipment surface	Portugal	2015	4 (S)	1 (S)	0.25 (S)	0.5 (S)	0.06 (S)	256 (R)	2 (S)	+	ERR3523208	2302095	26.8543	82	64.1	57702	2332	2282	79		-	10	20	11	19	192	134	11	[4], this study
Ab_A103	River water	Portugal	2016	16 (S)	2 (S)	0.5 (S)	64 (R)	16 (R)	>256 (R)	16 (R)	-	ERR3523204	2068967	27.0676	65	79.2	66999	2135	2084	18		-	20	~39	11	11	98	87	178	This study
Ab_A111	River water	Portugal	2016	8 (S)	2 (S)	0.25 (S)	0.5 (S)	0.06 (S)	256 (R)	8 (R)	+	ERR3523214	2102176	27.0612	102	55.8	37554	2121	2071	33		-	20	12	11	19	~692	127	88	This study
7h1h	Dairy cow faeces	United Kingdom	2007	NA	NA	NA	NA	NA	NA	NA	NA	NC_021878	2253233	27.0598	1	NA	NA	2273	2207	58		-	150	4	1	122	~370	194	52	[5]
ED_1	Microbial fuel cell	United Kingdom	NA	NA	NA	NA	NA	NA	NA	NA	NA	NC_017187	2256675	27.0677	1	NA	NA	2233	2167	35		-	320	37	32	40	71,71	57	32	[6,7]
L348	Sewage outfall	Canada	2008	NA	NA	NA	NA	NA	NA	NA	NA	GCA_001010585	2471357	27.055	176	NA	36802	2539	2512	86		-	23	7	34	19	675	76	51	[8]
L349	Diarrheic human stool	Canada	2008	NA	NA	NA	NA	NA	NA	NA	NA	GCA_001010605	2277932	26.9526	72	NA	84012	2286	2243	46		-	14	222	128	55	676	355	290	[8]
L351	Non-diarrheic human stool	Canada	2009	NA	NA	NA	NA	NA	NA	NA	NA	GCA_001010615	2290244	26.9825	95	NA	79232	2250	2208	57		646	209	5	186	48	638	74	86	[8]
L352	Diarrheic human stool	Canada	2009	NA	NA	NA	NA	NA	NA	NA	NA	GCA_001010675	2233660	27.0201	62	NA	91679	2270	2230	45		-	4	133	1	15	677	102	6	[8]
L353	Horse feces	Canada	2009	NA	NA	NA	NA	NA	NA	NA	NA	GCA_001010695	2148038	26.8978	67	NA	61289	2191	2161	54		-	23	7	11	11	678	87	178	[8]
L354	Pig feces	Canada	2009	NA	NA	NA	NA	NA	NA	NA	NA	GCA_001010595	2221793	26.9322	91	NA	58510	2223	2196	29		18	4	4	4	4	139	4	89	[8]
L355	Raw sewage	Canada	2009	NA	NA	NA	NA	NA	NA	NA	NA	GCA_001010715	2220910	27.1003	71	NA	69848	2234	2176	55		-	317	224	124	37	679	358	6	[8]
BMH_AB_178A	Green onion	Canada	2011	NA	NA	NA	NA	NA	NA	NA	NA	SRR5135766	2128596	26.9599	29	88.2	168063	2182	2140	65		-	47	217	9	129	~705	123	37	[9]
BMH_AB_196B	Radishes	Canada	2011	NA	NA	NA	NA	NA	NA	NA	NA	SRR5135768	2093926	26.9537	27	238.1	193891	2125	2080	51		-	5	5	1	12	83	358	30	[9]
BMH_AB_202A	Lettuce	Canada	2011	NA	NA	NA	NA	NA	NA	NA	NA	SRR5135772	2281242	26.9404	43	101.8	153106	2286	2247	50		-	5	33	26	62	155	423	317	[9]
BMH_AB_212B	Lettuce	Canada	2011	NA	NA	NA	NA	NA	NA	NA	NA	SRR5135777	2198404	26.9008	26	206.9	185270	2219	2178	78		139	37	5	11	17	127	16	40	[9]
BMH_AB_233B	Basil	Canada	2011	NA	NA	NA	NA	NA	NA	NA	NA	SRR5135775	2305364	26.8975	48	73.7	133527	2281	2230	42		-	17	62	46	55	638	43	~222	[9]
BMH_AB_245B	Green beans	Canada	2011	NA	NA	NA	NA	NA	NA	NA	NA	SRR5135773	2177401	26.8515	40	59.1	161872	2191	2150	39		-	182	4	4	136	406	~29	89	[9]
BMH_AB_246B	Yellow Beans	Canada	2011	NA	NA	NA	NA	NA	NA	NA	NA	SRR5135767	2074903	26.9895	33	193.5	173677	2116	2072	49		-	268	186	1	123	~690	~235	20	[9]
BMH_AB_252B	Carrots	Canada	2011	NA	NA	NA	NA	NA	NA	NA	NA	SRR5135774	2352329	26.8589	35	220.4	199780	2429	2383	201		-	~184	~5	11	20	~502	~76	~30	[9]
BMH_AB_354A	Lettuce	Canada	2011	NA	NA	NA	NA	NA	NA	NA	NA	SRR5135769	2252896	26.8353	34	101.4	149799	2238	2192	58		64	14	63	26	62	156	118	79	[9]
BMH_AB_370B	Green onion	Canada	2011	NA	NA	NA	NA	NA	NA	NA	NA	SRR5135776	2099677	26.9852	45	144.8	116554	2142	2100	51		-	6	12	24	12	209	~8	200	[9]
RM4018	Diarrheic Human Stool	United States	NA	NA	NA	NA	NA	NA	R	S	+	NC_009850	2341251	27.0452	1	NA	NA	2345	2279	30		1	1	1	1	1	142,1	1	1	[10]
2011D_9153	NA	United States	NA	NA	NA	NA	NA	NA	NA	NA	NA	SRR1995923	2580384	26.9641	79	90.5	96835	2713	2671	282		-	46	19	9	198	82,25	101	30	None
2015D_0095	NA	United States	NA	NA	NA	NA	NA	NA	NA	NA	NA	SRR3216140	2280581	26.8384	50	150.6	117681	2256	2206	49		-	39	~249	~30	20	~348	39	4	None
JV22	Human gastrointestinal tract	NA	NA	NA	NA	NA	NA	NA	NA	NA	NA	GCA_000185325	2302726	26.2622	22	NA	896167	2365	2317	41		-	3	17	16	20	~705	~231	7	None
D4963	NA	United States	NA	NA	NA	NA	NA	NA	NA	NA	NA	SRR1995976	2322018	26.856	40	101.6	173500	2336	2287	64		-	35	33	28	36	47	~421	38	None
D4356	NA	NA	NA	NA	NA	NA	NA	NA	NA	NA	NA	SRR1995975	2087080	26.9254	34	83.6	120674	2119	2068	36		-	73	12	1	9	188,120	10	9	None
D5082	NA	NA	NA	NA	NA	NA	NA	NA	NA	NA	NA	SRR3664167	2198335	26.8696	62	293.7	121110	2240	2188	65		384,576	30	5	9	30	456,120	35	4	None
DRR015909	NA	NA	NA	NA	NA	NA	NA	NA	NA	NA	NA	DRR015909	2321041	26.9558	147	361.3	73429	2379	2327	118		-	63	51	21	144	~529	33	183	None
NA - not applicable/ not available
1 The accession numbers refer to the sequence data used, either complete genome, contigs or raw reads. For our isolates, ENA accession numbers are provided for reads/assembly.
2 The mean depth of coverage is presented only for the genomes that were de novo assembled in this study.
MIC - minimum inhibitory concentration, AMP - ampicillin, ERY - erythromycin, GEN - gentamicin, LEV - levofloxacin, CIP - ciprofloxacin, NAL - nalidixic acid, CFX - cefotaxime, R - resistant, S - susceptible
References
1. Ferreira S, Júlio C, Queiroz JAJA, Domingues FCFC, Oleastro M. Molecular diagnosis of Arcobacter and Campylobacter in diarrhoeal samples among Portuguese patients. Diagn Microbiol Infect Dis. 2014;78(3):220–5. doi:10.1016/j.diagmicrobio.2013.11.021
2. Ferreira S, Fraqueza MJ, Queiroz J a., Domingues FC, Oleastro M. Genetic diversity, antibiotic resistance and biofilm-forming ability of Arcobacter butzleri isolated from poultry and environment from a Portuguese slaughterhouse. Int J Food Microbiol. 2013;162(1):82–8. doi:10.1016/j.ijfoodmicro.2013.01.003
3. Vicente-Martins S, Oleastro M, Domingues FC, Ferreira S. Arcobacter spp. at retail food from Portugal: Prevalence, genotyping and antibiotics resistance. Food Control. 2018;85:107–12. doi:10.1016/j.foodcont.2017.09.024
4. Ferreira S, Oleastro M, Domingues FC. Occurrence, genetic diversity and antibiotic resistance of Arcobacter sp. in a dairy plant. J Appl Microbiol. 2017;123(4):1019–26. doi:10.1111/jam.13538
5. Merga JY, Winstanley C, Williams NJ, Yee E, Miller WG. Complete Genome Sequence of the Arcobacter butzleri Cattle Isolate 7h1h. Genome Announc. 2013;1(4):e00655-13. doi:10.1128/genomeA.00655-13
6. Fedorovich V, Knighton MC, Pagaling E, Ward FB, Free A, Goryanin I. Novel electrochemically active bacterium phylogenetically related to Arcobacter butzleri, isolated from a microbial fuel cell. Appl Environ Microbiol. 2009;75(23):7326–7334. doi:10.1128/AEM.01345-09
7. Toh H, Sharma VK, Oshima K, Kondo S, Hattori M, Ward FB, et al. Complete genome sequences of Arcobacter butzleri ED-1 and Arcobacter sp. strain L, both isolated from a microbial fuel cell. J Bacteriol. 2011;193(22):6411–2. doi:10.1128/JB.06084-11
8. Webb AL, Kruczkiewicz P, Selinger LB, Inglis GD, Taboada EN. Development of a comparative genomic fingerprinting assay for rapid and high resolution genotyping of Arcobacter butzleri. BMC Microbiol. 2015;15(1):94. doi:10.1186/s12866-015-0426-4
9. Webb AL, Boras VF, Kruczkiewicz P, Selinger LB, Taboada EN, Inglis GD. Comparative Detection and Quantification of Arcobacter butzleri in Stools from Diarrheic and Nondiarrheic People in Southwestern Alberta, Canada. J Clin Microbiol. 2016;54(4):1082–8. doi:10.1128/JCM.03202-15
10. Miller WG, Parker CT, Rubenfield M, Mendz GL, Wösten MMSM, Ussery DW, et al. The complete genome sequence and analysis of the epsilonproteobacterium Arcobacter butzleri. PLoS One. 2007;2(12):e1358. doi:10.1371/journal.pone.0001358

### Sheet: Table_S1B
Table S1B. Arcobacter butzleri strains excluded from this study.
Strain name	Source	Location	Collection date	Accession Number1	Exclusion criteria
L350	Non-diarrheic human stool	Canada	2008	GCA_001010665	Highly close genetically to genome Ab_L351
NCTC_12481	Diarrheic Human Stool	United States	NA	LT906455	Derivative of type strain ATCC 49616 that corresponds to the reference genome RM4018
D2686	NA	United States	NA	SRR1995974	Derivative of type strain ATCC 49616 that corresponds to the reference genome RM4018
BMH-AB-248C	Lettuce	Canada	2011	SRR5135770	Highly close genetically to genome BMH-AB-252
BMH-AB-214A	Radishes	Canada	2011	SRR5135771	Highly close genetically to genome BMH-AB-212
S2_012_000_R2_80	Hospital surfaces and sink samples	United States	2014	GCA_003241075	Draft assembly obtained from a metagenomic approach
S2_005_003_R2_45	Hospital surfaces and sink samples	United States	2014	GCA_003241355	Draft assembly obtained from a metagenomic approach
NA - not applicable/ not available
1 The accession numbers refer to the sequence data available, either complete genome, contigs or raw reads.
The exclusion criteria was as follows: i) if more than one genome was available for the same strain (according to the available metadata), only one genome was kept, ii) only genomes obtained from cultured strains were considered (e.g. exclusion of genomic data obtained from metagenomics samples), and iii) if two genomes obtained from the same BioProject were highly related genetically (according …
