## Supplementary material for "Virulence and antibiotic resistance plasticity of *Arcobacter butzleri*: insights on the genomic diversity of an emerging human pathogen": Table S2

### Sheet: Table_S2
Table S2. Virulence factors and efflux-pump-related genes found in this study.
	ID	RefSeq locus	RefSeq annotation	Prokka locus	Prokka annotation	Number of alleles	Notes
Flagellar genes	fliM	ABU_RS01005	Flagellar motor switch protein FliM	RM4018p_02020	Flagellar motor switch protein FliM	39	-
	flgI	ABU_RS01010	Flagellar P-ring protein	RM4018p_02030	Flagellar P-ring protein	41	-
	fliQ	ABU_RS01020	Flagellar biosynthesis protein FliQ	RM4018p_02050	Flagellar biosynthetic protein FliQ	18	T3SS-associated
	fliL	ABU_RS01035	Flagellar basal body-associated FliL family protein	RM4018p_02080	Hypothetical protein	35	-
	flgH	ABU_RS01045	Flagellar basal body L-ring protein FlgH	RM4018p_02100	Flagellar L-ring protein	41	top polymorphic
	flgK	ABU_RS01050	Flagellar hook-associated protein FlgK	RM4018p_02110	Flagellar hook-associated protein 1	43	-
	fliD	ABU_RS01055	Flagellar hook protein FliD	RM4018p_02120	Flagellar hook-associated protein 2	42	-
	fliS	ABU_RS01060	Flagellar export chaperone FliS	RM4018p_02130	Flagellar protein FliS	23	-
	motB	ABU_RS01995	Flagellar motor protein MotB	RM4018p_04000	Motility protein B	34	-
	motA	ABU_RS02000	Flagellar motor protein MotA	RM4018p_04010	Chemotaxis protein PomA	38	-
	fliP	ABU_RS04985	Flagellar biosynthetic protein FliP	RM4018p_10010	Flagellar biosynthetic protein FliP	40	T3SS-associated
	hag	ABU_RS05570	Flagellin	RM4018p_11190	Flagellin	42	-
	flhA	ABU_RS09675	Flagellar biosynthesis protein FlhA	RM4018p_19490	Flagellar biosynthesis protein FlhA	42	T3SS-associated
	flgL	ABU_RS09680	Flagellar hook-associated protein 3	RM4018p_19500	Hypothetical protein	42	-
	fliI	ABU_RS09685	Flagellar protein export ATPase FliI	RM4018p_19510	Flagellum-specific ATP synthase	42	top polymorphic
	flhB	ABU_RS09695	Flagellar biosynthesis protein FlhB	RM4018p_19530	Flagellar biosynthetic protein FlhB	40	top polymorphic, T3SS-associated
	fliR	ABU_RS09700	type III secretion protein	RM4018p_19540	Hypothetical protein	36	T3SS-associated
	fliK	ABU_RS09705	Flagellar hook-length control protein FliK	RM4018p_19550	Hypothetical protein	40	-
	flgC	ABU_RS09710	Flagellar basal body rod protein FlgC	RM4018p_19560	Flagellar basal-body rod protein FlgC	33	-
	fliE	ABU_RS09715	Flagellar hook-basal body complex protein FliE	RM4018p_19570	Flagellar hook-basal body complex protein FliE	22	-
	flhF	ABU_RS09730	Flagellar biosynthesis protein FlhF	RM4018p_19600	Flagellar biosynthesis protein FlhF	39	-
	fliY	ABU_RS09750	Flagellar motor switch protein FliY	RM4018p_19640	Flagellar motor switch protein FliN	40	-
	flgE1	ABU_RS09770	Flagellar hook protein FlgE	RM4018p_19680	Flagellar hook protein FlgE	38	top polymorphic
	flgE2	ABU_RS09775	Flagellar hook protein FlgE	RM4018p_19690	Flagellar hook protein FlgE	42	-
	flgD	ABU_RS09780	Flagellar basal body rod modification protein FlgD	RM4018p_19700	Hypothetical protein	35	-
	fliN	ABU_RS09785	Flagellar motor switch protein FliN	RM4018p_19710	Flagellar motor switch protein FliN	31	-
	fliH	ABU_RS09790	Flagellar assembly protein FliH	RM4018p_19720	Hypothetical protein	39	-
	fliG	ABU_RS09795	Flagellar motor switch protein FliG	RM4018p_19730	Flagellar motor switch protein FliG	40	top polymorphic
	fliF	ABU_RS09800	Flagellar M-ring protein FliF	RM4018p_19740	Flagellar M-ring protein	43	top polymorphic
	flgB	ABU_RS09805	Flagellar basal body rod protein FlgB	RM4018p_19750	Flagellar basal body rod protein FlgB	26	-
	flgG1	ABU_RS09810	Flagellar hook-basal body protein	RM4018p_19760	Flagellar basal-body rod protein FlgG	41	-
	flgG2	ABU_RS09825	FlgG	RM4018p_19790	Flagellar basal-body rod protein FlgG	38	-
	flaA	ABU_RS11245	Flagellin	RM4018p_22650	Flagellar filament 33 kDa core protein	-	flaA and flaB are duplicated genes located adjacently
	flaB	ABU_RS11250	Flagellin	RM4018p_22660	Flagellar filament 33 kDa core protein	-
Chemotaxis system	cheW	ABU_RS02130	chemotaxis protein CheW	RM4018p_04270	Chemotaxis protein CheW	30	-
	cheV	ABU_RS03090	chemotaxis protein CheV	RM4018p_06200	Chemotaxis protein CheV	39	-
	cheY1	ABU_RS05920	response regulator	RM4018p_11900	Chemotaxis protein CheY	18	-
	cheA	ABU_RS05925	chemotaxis protein CheA	RM4018p_11910	Chemotaxis protein CheA	41	-
	cheR	ABU_RS05930	protein-glutamate O-methyltransferase CheR	RM4018p_11920	Chemotaxis protein methyltransferase	39	-
	cheB	ABU_RS05940	chemotaxis response regulator protein-glutamate methylesterase	RM4018p_11940	Chemotaxis response regulator protein-glutamate methylesterase	41	-
	cheY2	ABU_RS06775	response regulator	RM4018p_13630	Chemotaxis protein CheY	30	-
	cheY3	ABU_RS09820	response regulator	RM4018p_19780	Chemotaxis protein CheY	20	-
Urease cluster	ureD	ABU_RS04030	Urease accessory protein UreD	RM4018p_08100	Urease accessory protein UreD	20	-
	ureAB	ABU_RS04035	Urease subunit gamma	RM4018p_08110	Urease subunit alpha AB	21	-
	ureC	ABU_RS04040	Urease subunit beta	RM4018p_08120	Urease subunit alpha C	25	-
	ureE	ABU_RS04045	Urease accessory protein UreE	RM4018p_08130	Urease accessory protein UreE	20	-
	ureF	ABU_RS04050	Urease complex protein	RM4018p_08140	Urease accessory protein UreF	21	-
	ureG	ABU_RS04055	Urease accessory protein UreG	RM4018p_08150	Urease accessory protein UreG	22	-
Other virulence determinants	cj1349	ABU_RS00335	DUF814 domain-containing protein	RM4018p_00690	Hypothetical protein	45	-
	iamA	ABU_RS00540	sulfate ABC transporter ATP-binding protein	RM4018p_01090	putative ribonucleotide transport ATP-binding protein mkl	45	-
	luxS	ABU_RS00560	S-ribosylhomocysteine lyase	RM4018p_01130	S-ribosylhomocysteine lyase	41	-
	cadF	ABU_RS02405	OmpA family protein	RM4018p_04820	Outer membrane porin F	38	-
	pldA	ABU_RS04310	phospholipase	RM4018p_08650	Putative phospholipase A1	47	-
	mviN	ABU_RS04395	murein biosynthesis integral membrane protein MurJ	RM4018p_08820	Lipid II flippase MurJ	42	-
	ciaB	ABU_RS07735	invasion protein CiaB	RM4018p_15560	Hypothetical protein	43	-
	fur	ABU_RS08850	transcriptional repressor	RM4018p_17830	Ferric uptake regulation protein	30	-
	tlyA	ABU_RS09170	TlyA family rRNA (cytidine-2'-O)-methyltransferase	RM4018p_18480	16S/23S rRNA (cytidine-2'-O)-methyltransferase TlyA	36	-
	htrA	ABU_RS10475	PDZ domain-containing protein	RM4018p_21080	Periplasmic serine endoprotease DegP	45	-
	irgA	ABU_RS03635	TonB-dependent receptor	RM4018p_07310	Colicin I receptor	22	-
	iroE	ABU_RS03640	alpha/beta hydrolase	RM4018p_07320	Ferri-bacillibactin esterase BesA	16	-
	cfrB	-	-	L353p_13840	Colicin I receptor	15	-
	docA	ABU_RS04435	cytochrome b6	RM4018p_08900	Cytochrome c551 peroxidase	6	-
	hecB	ABU_RS04705	ShlB/FhaC/HecB family hemolysin secretion/activation protein	RM4018p_09440	Hemolysin transporter protein ShlB	13	-
	hecA	ABU_RS04710	filamentous hemagglutinin N-terminal domain-containing protein	RM4018p_09450	16S rRNA endonuclease CdiA	13	Ten of the 13 alleles were not identified by allele calling due to the high polymorphism of this gene (see Fig. 3)
Capsule cluster	-	-	-	Ab_4511p_19970	Phosphoglucosamine mutase	-	Putative association with capsule polysaccharide biosynthesis; singletons of strain Ab_4511
	-	-	-	Ab_4511p_19980	GDP-6-deoxy-D-mannose reductase	-
	-	-	-	Ab_4511p_19990	D-glycero-alpha-D-manno-heptose 7-phosphate kinase	-
	gmhA2	-	-	Ab_4511p_20000	Phosphoheptose_isomerase	-
	-	-	-	Ab_4511p_20010	D-glycero-alpha-D-manno-heptose 1-phosphate guanylyltransferase	-
	-	-	-	Ab_4511p_20020	D-glycero-alpha-D-manno-heptose-1,7-bisphosphate 7-phosphatase	-
	-	-	-	Ab_4511p_20030	GDP-L-fucose synthase	-
Type IV secretion system region (T4SS)	-	-	-	D4963p_10540	Sensor histidine kinase CssS	-	-
	-	-	-	D4963p_10550	Transcriptional regulatory protein CusR	-	-
	-	-	-	D4963p_10560	3'3'-cGAMP-specific phosphodiesterase 2	-	-
	-	-	-	D4963p_10570	Methyl-accepting chemotaxis protein IV	-	-
	-	-	-	D4963p_10580	Hypothetical protein	-	-
	-	-	-	D4963p_10590	Serine/threonine-protein kinase HipA	-	-
	-	-	-	D4963p_10600	Hypothetical protein	-	-
	-	-	-	D4963p_10610	Serine/threonine-protein kinase HipA	-	-
	-	-	-	D4963p_10620	Serine/threonine-protein kinase HipA	-	-
	-	-	-	D4963p_10630	Hypothetical protein	-	-
	-	-	-	D4963p_10640	Hypothetical protein	-	-
	-	-	-	D4963p_10650	Hypothetical protein	-	-
	-	-	-	D4963p_10660	Hypothetical protein	-	-
	-	-	-	D4963p_10670	Hypothetical protein	-	-
	-	-	-	D4963p_10680	Hypothetical protein	-	-
	-	-	-	D4963p_10690	Hypothetical protein	-	-
	-	-	-	D4963p_10700	Hypothetical protein	-	-
	-	-	-	D4963p_10710	Hypothetical protein	-	-
	-	-	-	D4963p_10720	Hypothetical protein	-	-
	-	-	-	D4963p_10730	Hypothetical protein	-	-
	-	-	-	D4963p_10740	Hypothetical protein	-	-
	-	-	-	D4963p_10750	DNA topoisomerase 3	-	-
	-	-	-	D4963p_10760	Hypothetical protein	-	-
	virB1	-	-	D4963p_10770	Type IV secretion system protein virB1	-	-
	-	-	-	D4963p_10780	Hypothetical protein	-	-
	-	-	-	D4963p_10790	Hypothetical protein	-	-
	-	-	-	D4963p_10800	Hypothetical protein	-	-
	-	-	-	D4963p_10810	Hypothetical protein	-	-
	-	-	-	D4963p_10820	DNA primase	-	-
	-	-	-	D4963p_10830	Hypothetical protein	-	-
	-	-	-	D4963p_10840	Hypothetical protein	-	-
	-	-	-	D4963p_10850	Hypothetical protein	-	-
	virD4	-	-	D4963p_10860	Conjugal transfer protein TraG	-	-
	virB11	-	-	D4963p_10870	Type IV secretion system protein VirB11	-	-
	virB10	-	-	D4963p_10880	Type IV secretion system protein virB10	-	-
	virB9	-	-	D4963p_10890	Type IV secretion system protein virB9	-	-
	virB8	-	-	D4963p_10900	Type IV secretion system protein virB8	-	-
	-	-	-	D4963p_10910	Hypothetical protein	-	-
	-	-	-	D4963p_10920	Hypothetical protein	-	-
	virB6	-	-	D4963p_10930	Hypothetical protein	-	-
	-	-	-	D4963p_10940	Hypothetical protein	-	-
	virB5	-	-	D4963p_10950	Hypothetical protein	-	-
	virB7	-	-	D4963p_10960	Hypothetical protein	-	cag12 homolog
	-	-	-	D4963p_10970	Hypothetical protein	-	-
	virB4	-	-	D4963p_10980	Type IV secretion system protein virB4	-	-
	virB2	-	-	D4963p_10990	Hypothetical protein	-	-
	-	-	-	D4963p_11000	Hypothetical protein	-	-
	-	-	-	D4963p_11010	Hypothetical protein	-	-
	-	-	-	D4963p_11020	Hypothetical protein	-	-
	-	-	-	D4963p_11030	Hypothetical protein	-	-
	-	-	-	D4963p_11040	Hypothetical protein	-	-
	-	-	-	D4963p_11050	Hypothetical protein	-	-
	-	-	-	D4963p_11060	Hypothetical protein	-	-
	-	-	-	D4963p_11070	Hypothetical protein	-	-
	-	-	-	D4963p_11080	Prophage CP4-57 integrase	-	-
Efflux pumps-related genes	EP1	ABU_RS02300	AcrB/AcrD/AcrF family protein	RM4018p_04610	Multidrug resistance protein MdtB	18	-
		ABU_RS02305	Transporter	RM4018p_04620	Cobalt-zinc-cadmium resistance protein CzcB	18	-
		ABU_RS02310	TolC family protein	RM4018p_04630	Hypothetical protein	16	-
		ABU_RS02315	TetR/AcrR family transcriptional regulator	RM4018p_04640	Fatty acid metabolism regulator protein	12	For two strains, a different regulatory gene is present and corresponds to the loci Ab_CR502p_11350 and DRR015909p_21790.
	EP2	ABU_RS02930	MFS transporter	RM4018p_05880	Inner membrane transport protein YajR	42	-
	-	ABU_RS02990	MarR family transcriptional regulator	RM4018p_06000	Organic hydroperoxide resistance transcriptional regulator	24	-
	EP3	ABU_RS03530	TolC family protein	RM4018p_07090	Hypothetical protein	44	-
		ABU_RS03535	Efflux RND transporter periplasmic adaptor subunit	RM4018p_07100	Macrolide export protein MacA	42	-
		ABU_RS03540	ABC transporter ATP-binding protein	RM4018p_07110	putative ABC transporter ATP-binding protein YknY	41	-
		ABU_RS03545	Multidrug ABC transporter substrate-binding protein	RM4018p_07120	Macrolide export ATP-binding/permease protein MacB	43	-
		ABU_RS04070	TetR/AcrR family transcriptional regulator	RM4018p_08180	HTH-type transcriptional repressor KstR2	46	-
	EP4	ABU_RS04075	Multidrug efflux RND transporter permease subunit	RM4018p_08190	Efflux pump membrane transporter BepE	43	-
		ABU_RS04080	Efflux RND transporter periplasmic adaptor subunit	RM4018p_08200	Efflux pump periplasmic linker BepD	43	-
		ABU_RS04085	TolC family protein	RM4018p_08210	Hypothetical protein	43	-
		ABU_RS04090	MarR family transcriptional regulator	RM4018p_08220	Transcriptional repressor MprA	-	Some strains contain an alternative loci as regulator in this EP (homolog of the gene Ab_A103p_18290).
	EP5	ABU_RS04390	ABC transporter ATP-binding protein	RM4018p_08810	Lipid A export ATP-binding/permease protein MsbA	44	-
	EP6	ABU_RS04550	ABC transporter ATP-binding protein	RM4018p_09130	ABC transporter ATP-binding protein uup	44	-
	EP7	ABU_RS04960	AcrB/AcrD/AcrF family protein	RM4018p_09960	Toluene efflux pump membrane transporter TtgB	23	-
		ABU_RS04965	AcrB/AcrD/AcrF family protein	RM4018p_09970	Multidrug resistance protein MdtB	21	-
		ABU_RS04970	efflux RND transporter periplasmic adaptor subunit	RM4018p_09980	Multidrug resistance protein MdtE	21	-
		ABU_RS04975	TolC family protein	RM4018p_09990	Hypothetical protein	24	-
	T1SS	ABU_RS05140	Sensor histidine kinase	RM4018p_10320	Virulence sensor protein BvgS	12	-
		ABU_RS05145	DNA-binding response regulator	RM4018p_10330	Alkaline phosphatase synthesis transcriptional regulatory protein SphR	12	-
		ABU_RS05150	TolC family protein	RM4018p_10340	Hypothetical protein	12	-
		ABU_RS05155	HlyD family secretion protein	RM4018p_10350	Toluene efflux pump periplasmic linker protein TtgD	12	-
		ABU_RS05160	DUF4347 domain-containing protein	RM4018p_10360	Hypothetical protein	12	-
		ABU_RS05165	HlyD family secretion protein	RM4018p_10370	Macrolide export protein MacA	12	-
		ABU_RS05170	Peptidase M50	RM4018p_10380	Hypothetical protein	12	-
	EP8	ABU_RS05255	Quaternary ammonium compound-resistance protein SugE	RM4018p_10550	Quaternary ammonium compound-resistance protein SugE	27	-
	EP9	ABU_RS05950	MFS transporter	RM4018p_11960	Fosmidomycin resistance protein	42	-
	EP10	ABU_RS06795	MerR family DNA-binding transcriptional regulator	RM4018p_13670	Putative heat shock protein HspR	34	-
		ABU_RS06800	Hemolysin secretion protein D	RM4018p_13680	Macrolide export protein MacA	43	-
		ABU_RS06805	ABC transporter ATP-binding protein	RM4018p_13690	putative ABC transporter ATP-binding protein YbhF	46	-
		ABU_RS06810	ABC transporter permease	RM4018p_13700	Inner membrane transport permease YbhS	46	-
		ABU_RS06815	ABC transporter permease	RM4018p_13710	Inner membrane transport permease YbhR	37	-
	EP11	ABU_RS09310	AcrB/AcrD/AcrF family protein	RM4018p_18760	Multidrug resistance protein MexB	41	-
		ABU_RS09315	Hypothetical protein	RM4018p_18770	Hypothetical protein	36	-
		ABU_RS09320	Hypothetical protein	RM4018p_18780	Hypothetical protein	34	-
	EP12	ABU_RS09670	MFS transporter	RM4018p_19480	Hypothetical protein	43	-
	EP13	ABU_RS09940	MFS transporter	RM4018p_20020	Inner membrane transport protein YdhP	40	-
	EP14	ABU_RS10755	MFS transporter	RM4018p_21670	Bicyclomycin resistance protein	40	-
	EP15	ABU_RS10765	Diguanylate cyclase	RM4018p_21690	Response regulator PleD	44	Homology to YesN/AraC family regulators
		ABU_RS10770	Efflux RND transporter periplasmic adaptor subunit	RM4018p_21700	Multidrug resistance protein MexA	45	-
		ABU_RS10775	Multidrug efflux RND transporter permease subunit	RM4018p_21710	Multidrug resistance protein MexB	45	-
		ABU_RS10780	RND transporter	RM4018p_21720	putative efflux pump outer membrane protein TtgC / OprM	45	-
	EP16	ABU_RS11085	RND transporter	RM4018p_22330	Outer membrane protein OprM	37	-
		ABU_RS11090	Multidrug efflux RND transporter permease subunit	RM4018p_22340	Multidrug resistance protein MexB	36	-
		ABU_RS11095	Wfflux RND transporter periplasmic adaptor subunit	RM4018p_22350	Multidrug resistance protein MexA	33	-
		ABU_RS11100	TetR/AcrR family transcriptional regulator	RM4018p_22360	Hypothetical protein	26	Truncating mutations associated with erythromycin resistance
	EP17	ABU_RS11105	Bcr/CflA family drug resistance efflux transporter	RM4018p_22370	Bicyclomycin resistance protein	33	-
	EP18	-	-	BMH_AB_233Bp_03110	HTH-type transcriptional regulator CdhR	-	-
		-	-	BMH_AB_233Bp_03120	Efflux pump periplasmic linker BepF	-	-
		-	-	BMH_AB_233Bp_03130	Efflux pump membrane transporter BepE	-	-
		-	-	BMH_AB_233Bp_03140	Outer membrane protein OprM	-	-
	EP19	-	-	BMH_AB_246Bp_07320	Nickel and cobalt resistance protein CnrA	-	-
		-	-	BMH_AB_246Bp_07330	Multidrug resistance protein MdtA	-	-
		-	-	BMH_AB_246Bp_07340	Putative HTH-type transcriptional regulator	-	-
		-	-	BMH_AB_246Bp_07350	Outer membrane protein OprM	-	-
	-	-	-	Ab_2211p_17880	Outer membrane protein TolC	-
Other determinants	bla1	ABU_RS02895	MBL fold metallo-hydrolase	RM4018p_05810	Metallo-beta-lactamase type 2	2	-
	bla2	ABU_RS06485	MBL fold metallo-hydrolase	RM4018p_13040	Putative metallo-hydrolase	40	-
	bla3	ABU_RS07375	Class D beta-lactamase	RM4018p_14830	Beta-lactamase OXA-15	33	Associated with ampicillin resistance
	cat	ABU_RS03915	Type A chloramphenicol O-acetyltransferase	RM4018p_07870	Chloramphenicol acetyltransferase 3	18	Chloramphenicol resistance (putative)
	-	ABU_RS04955	Antibiotic resistance protein	RM4018p_09950	Hypothetical protein	42	Homology to nitroimidazol reductase
