## Supplementary material for "Virulence and antibiotic resistance plasticity of *Arcobacter butzleri*: insights on the genomic diversity of an emerging human pathogen": Table S4

### Sheet: Table_S4
Table S4. Genes identified with simple sequence repeats (SSR) either upstream or within the coding region.
Prokka representative loci	Prokka annotation	RefSeq locus*	RefSeq annotation	COG	COG protein description	Location of SSR	SSR Tract (number of repeats)	N genomes with SSR	In-length interstrain variation	Notes
2011D_9153p_06460	Glutamate synthase [NADPH] large chain	ABU_RS09135	glutamate synthase large subunit	E	Amino acid transport and metabolism	Upstream	T(10)	46	N	-
7h1hp_01950	hypothetical protein	ABU_RS00945	hypothetical protein	K	Transcription	Upstream	T(10)	18	N	-
Ab_1711p_21780	Response regulator PleD	-	-	T	Signal transduction mechanisms	Upstream	TA(5,6)	8	Y	-
Ab_CR502p_15020	hypothetical protein	-	-	S	Function unknown	Upstream	ATAAA(1,6,8,12,22), AAGAT(1,2,5)	6	Y	Homology with flagellar assembly protein FliH (blastp)
7h1hp_00320	Putative type-1 restriction enzyme specificity protein MPN_089	-	-	V	Defense mechanisms	Within ORF	A(10)	6	N	-
Ab_DQ20dA1p_12460	hypothetical protein	-	-	S	Function unknown	Within ORF	A(10)	4	N	-
Ab_1426_2003p_04950	HTH-type transcriptional regulator IscR	ABU_RS01855	Rrf2 family transcriptional regulator	K	Transcription	Upstream	T(10)	3	N	-
Ab_A103p_12080	Methyl-accepting chemotaxis protein IV	ABU_RS09155	chemotaxis protein	N	Cell motility	Upstream	AAGAT(1,2,5), TAAAA(5,8,21)	3	Y	-
Ab_DQ20dA1p_22180	hypothetical protein	-	-	S	Function unknown	Within ORF	AT(7,9)	3	Y	hypothetical protein (blastp); evidence of ON/OFF status variation
L348p_06510	50S ribosomal protein L9	ABU_RS04860	50S ribosomal protein L9	J	Translation, ribosomal structure and biogenesis	Upstream	A(10)	3	N	-
2015D_0095p_20280	ATP-dependent RNA helicase RhlE	ABU_RS07380	RNA helicase	L	Replication, recombination and repair	Upstream	T(10)	2	N	-
Ab_1711p_14260	O-acetyltransferase OatA	-	-	I	Lipid transport and metabolism	Within ORF	G(7,8)	2	Y	Peptidoglycan/LPS O-acetylase OafA/YrhL (BLASTp against the NCBI nr database); evidence of ON/OFF status variation
Ab_3711p_10840	N-acetylgalactosamine-N,N'-diacetylbacillosaminyl-diphospho-undecaprenol 4-alpha-N-acetylgalactosaminyltransferase	-	-	M	Cell wall/membrane/envelope biogenesis	Within ORF	G(7)	2	N	-
Ab_3711p_17430	hypothetical protein	-	-	I	Lipid transport and metabolism	Within ORF	G(7,9)	2	Y	Peptidoglycan/LPS O-acetylase OafA/YrhL (BLASTp against the NCBI nr database); both OFF status
Ab_3711p_18350	Murein DD-endopeptidase MepS/Murein LD-carboxypeptidase	ABU_RS10690	lipoprotein NlpC	M	Cell wall/membrane/envelope biogenesis	Upstream	T(10)	2	N	-
Ab_3711p_18930	Ferric uptake regulation protein	ABU_RS03590	transcriptional repressor	P	Inorganic ion transport and metabolism	Within ORF	A(10)	2	N	-
Ab_A111p_01550	Phytochrome-like protein cph2	-	-	T	Signal transduction mechanisms	Upstream	AAGAT(5)	2	N	-
Ab_CR1132p_13010	dTDP-3-amino-3,6-dideoxy-alpha-D-galactopyranose 3-N-acetyltransferase	-	-	R	General function prediction only	Within ORF	G(7,9)	2	Y	N-acetyltransferase (BLASTp against the NCBI nr database)
Ab_CR461p_17140	hypothetical protein	-	-	V	Defense mechanisms	Upstream	A(10)	2	N	-
Ab_CR461p_20910	ATPase RavA	-	-	R	General function prediction only	Within ORF	A(10)	2	N	-
Ab_CR604p_16460	Trans-aconitate 2-methyltransferase	-	-	J	Translation, ribosomal structure and biogenesis	Within ORF	G(9)	2	N	-
Ab_CR604p_16570	hypothetical protein	-	-	S	Function unknown	Within ORF	G(7,8)	2	Y	methyltransferase (BLASTp against the NCBI nr database); evidence of ON/OFF status variation
Ab_CR641p_09510	O-acetyltransferase OatA	-	-	I	Lipid transport and metabolism	Within ORF	G(7,8)	2	Y	Peptidoglycan/LPS O-acetylase OafA/YrhL (BLASTp against the NCBI nr database)
Ab_DQ64A1p_11170	Penicillin-binding protein 1A	-	-	M	Cell wall/membrane/envelope biogenesis	Within ORF	A(10)	2	N	-
Ab_DQ64A1p_19150	hypothetical protein	ABU_RS05700	hypothetical protein	S	Function unknown	Upstream	AT(6)	2	N	-
L354p_13290	hypothetical protein	-	-	S	Function unknown	Within ORF	AG(6)	2	N	-
BMH_AB_370Bp_19740	hypothetical protein	-	-	S	Function unknown	Within ORF	T(10)	2	N	-
2011D_9153p_06240	Methyl-accepting chemotaxis protein IV	-	-	N	Cell motility	Upstream	G(9)	1	N	-
2011D_9153p_11910	hypothetical protein	-	-	Q	Secondary metabolites biosynthesis, transport and catabolism	Within ORF	G(9)	1	N	-
2011D_9153p_11930	hypothetical protein	-	-	S	Function unknown	Within ORF	G(7)	1	N	-
2011D_9153p_12010	Ubiquinone biosynthesis O-methyltransferase	-	-	H	Coenzyme transport and metabolism	Within ORF	G(7)	1	N	-
2011D_9153p_12840	4-hydroxy-3-methylbut-2-en-1-yl diphosphate synthase (flavodoxin)	ABU_RS03285	flavodoxin-dependent (E)-4-hydroxy-3-methylbut-2-enyl-diphosphate synthase	I	Lipid transport and metabolism	Upstream	G(7)	1	N	-
2011D_9153p_14370	hypothetical protein	-	-	S	Function unknown	Within ORF	G(7)	1	N	-
2011D_9153p_17530	hypothetical protein	ABU_RS05685	hypothetical protein	S	Function unknown	Within ORF	A(10)	1	N	-
2011D_9153p_18370	Urease accessory protein UreE	ABU_RS04045	urease accessory protein UreE	O	Posttranslational modification, protein turnover, chaperones	Upstream	G(8)	1	N	-
2011D_9153p_18630	hypothetical protein	-	-	S	Function unknown	Upstream	T(10)	1	N	-
2015D_0095p_00520	hypothetical protein	-	-	S	Function unknown	Upstream	G(7)	1	N	-
2015D_0095p_13740	hypothetical protein	-	-	S	Function unknown	Upstream	AAGAT(5)	1	N	-
Ab_1426_2003p_04160	Hercynine oxygenase	ABU_RS06295	5-histidylcysteine sulfoxide synthase	S	Function unknown	Within ORF	G(7)	1	N	-
Ab_1426_2003p_10460	hypothetical protein	-	-	L	Replication, recombination and repair	Upstream	T(10)	1	N	-
Ab_1711p_14420	UDP-N-acetylbacillosamine N-acetyltransferase	-	-	R	General function prediction only	Within ORF	G(9)	1	N	-
Ab_2211p_16380	hypothetical protein	-	-	S	Function unknown	Within ORF	G(7)	1	N	-
Ab_3711p_05840	Urease subunit alpha	ABU_RS04040	urease subunit beta	E	Amino acid transport and metabolism	Within ORF	G(9)	1	N	-
Ab_3711p_18790	hypothetical protein	-	-	L	Replication, recombination and repair	Upstream	T(10)	1	N	-
Ab_4211p_04080	hypothetical protein	ABU_RS04665	acyltransferase	I	Lipid transport and metabolism	Upstream	A(10)	1	N	-
Ab_42(11)p_04530	Colicin I receptor	ABU_RS09945	TonB-dependent receptor	P	Inorganic ion transport and metabolism	Within ORF	A(11)	1	N	-
Ab_4211p_09840	hypothetical protein	-	-	R	General function prediction only	Within ORF	AT(6)	1	N	-
Ab_45_11p_06240	hypothetical protein	-	-	S	Function unknown	Within ORF	A(10)	1	N	-
Ab_45_11p_19960	Alginate biosynthesis protein AlgA	-	-	M	Cell wall/membrane/envelope biogenesis	Upstream	G(9)	1	N	-
Ab_7h1hp_05360	hypothetical protein	-	-	S	Function unknown	Within ORF	A(13)	1	N	-
Ab_A111p_13390	hypothetical protein	-	-	S	Function unknown	Upstream	G(8)	1	N	-
Ab_A111p_13490	hypothetical protein	-	-	M	Cell wall/membrane/envelope biogenesis	Within ORF	A(10)	1	N	-
Ab_CR1132p_07960	hypothetical protein	-	-	S	Function unknown	Upstream	A(10)	1	N	-
Ab_CR1132p_08140	hypothetical protein	-	-	R	General function prediction only	Within ORF	A(10)	1	N	-
Ab_CR1132p_14310	Bicarbonate transport system permease protein CmpB	ABU_RS09965	ABC transporter permease	P	Inorganic ion transport and metabolism	Upstream	G(7)	1	N	-
Ab_CR1132p_23400	hypothetical protein	-	-	S	Function unknown	Within ORF	T(10)	1	N	-
Ab_CR1143p_09940	hypothetical protein	-	-	S	Function unknown	Within ORF	G(8)	1	N	-
Ab_CR1143p_22690	hypothetical protein	-	-	D	Cell cycle control, cell division, chromosome partitioning	Upstream	T(10)	1	N	-
Ab_CR1143p_22700	hypothetical protein	-	-	S	Function unknown	Upstream	T(10)	1	N	-
Ab_CR424p_05530	Ammonia channel	ABU_RS05765	ammonium transporter	P	Inorganic ion transport and metabolism	Within ORF	G(7)	1	N	-
Ab_CR424p_12340	Methionyl-tRNA formyltransferase	-	-	J	Translation, ribosomal structure and biogenesis	Within ORF	AG(7)	1	N	-
Ab_CR424p_12430	O-acetyltransferase OatA	-	-	I	Lipid transport and metabolism	Within ORF	G(7)	1	N	-
Ab_CR424p_12830	Carbon starvation protein A	ABU_RS03665	carbon starvation protein A	T	Signal transduction mechanisms	Upstream	T(10)	1	N	-
Ab_CR424p_15650	N-acetyl-alpha-D-glucosaminyl L-malate synthase	-	-	M	Cell wall/membrane/envelope biogenesis	Within ORF	A(10)	1	N	-
Ab_CR461p_16160	hypothetical protein	ABU_RS08890	sulfurtransferase	P	Inorganic ion transport and metabolism	Upstream	T(10)	1	N	-
Ab_CR461p_19070	Phosphoglycerol transferase I	ABU_RS08995	sulfatase	M	Cell wall/membrane/envelope biogenesis	Within ORF	G(8)	1	N	-
Ab_CR461p_19980	Ubiquinone biosynthesis O-methyltransferase	-	-	H	Coenzyme transport and metabolism	Within ORF	G(10)	1	N	-
Ab_CR502p_02900	hypothetical protein	-	-	S	Function unknown	Within ORF	A(10)	1	N	-
Ab_CR502p_11110	Sporulation initiation inhibitor protein Soj	-	-	D	Cell cycle control, cell division, chromosome partitioning	Upstream	A(10)	1	N	-
Ab_CR502p_17650	Ubiquinone biosynthesis O-methyltransferase	-	-	H	Coenzyme transport and metabolism	Within ORF	TA(6)	1	N	-
Ab_CR502p_20300	UDP-N-acetyl-D-glucosamine 6-dehydrogenase	-	-	M	Cell wall/membrane/envelope biogenesis	Upstream	AT(6)	1	N	-
Ab_CR604p_07470	hypothetical protein	-	-	I	Lipid transport and metabolism	Within ORF	AT(6)	1	N	-
Ab_CR641p_09540	hypothetical protein	-	-	E	Amino acid transport and metabolism	Within ORF	G(9)	1	N	-
Ab_CR891p_07370	hypothetical protein	-	-	S	Function unknown	Within ORF	A(10)	1	N	-
Ab_CR891p_20360	O-acetyltransferase OatA	-	-	I	Lipid transport and metabolism	Within ORF	AT(8)	1	N	-
Ab_CR891p_20390	hypothetical protein	-	-	I	Lipid transport and metabolism	Within ORF	A(10)	1	N	-
Ab_CR892p_03490	hypothetical protein	-	-	S	Function unknown	Within ORF	AT(6)	1	N	-
Ab_CR892p_13150	hypothetical protein	ABU_RS05500	hypothetical protein	S	Function unknown	Upstream	T(10)	1	N	-
Ab_DQ20dA1p_02790	hypothetical protein	-	-	S	Function unknown	Upstream	T(10)	1	N	-
Ab_DQ20dA1p_15870	hypothetical protein	-	-	S	Function unknown	Within ORF	A(10)	1	N	-
Ab_DQ20dA1p_18830	hypothetical protein	-	-	S	Function unknown	Within ORF	TA(6)	1	N	-
Ab_DQ20dA1p_22150	hypothetical protein	-	-	S	Function unknown	Within ORF	TA(7)	1	N	-
Ab_DQ31A1p_21340	hypothetical protein	-	-	S	Function unknown	Upstream	TA(7)	1	N	-
Ab_DQ31A1p_22950	Lipopolysaccharide export system ATP-binding protein LptB	ABU_RS06355	LPS export ABC transporter ATP-binding protein	R	General function prediction only	Within ORF	G(7)	1	N	-
Ab_DQ40A1p_14850	Uracil-DNA glycosylase	ABU_RS10705	uracil-DNA glycosylase	L	Replication, recombination and repair	Within ORF	A(10)	1	N	-
Ab_DQ40A1p_18120	Urease accessory protein UreD	ABU_RS04030	urease accessory protein UreD	O	Posttranslational modification, protein turnover, chaperones	Within ORF	A(13)	1	N	-
Ab_DQ64A1p_07230	hypothetical protein	-	-	S	Function unknown	Upstream	A(10)	1	N	-
Ab_DQ64A1p_10030	hypothetical protein	-	-	S	Function unknown	Within ORF	A(11)	1	N	-
Ab_DQ64A1p_11720	hypothetical protein	-	-	J	Translation, ribosomal structure and biogenesis	Upstream	G(7)	1	N	-
Ab_ED_1p_08430	hypothetical protein	-	-	S	Function unknown	Upstream	AAGAT(5)	1	N	-
Ab_ED_1p_09180	hypothetical protein	-	-	S	Function unknown	Within ORF	TATT(5)	1	N	-
L348p_22370	hypothetical protein	-	-	S	Function unknown	Within ORF	T(10)	1	N	-
L348p_24340	FMN reductase [NAD(P)H]	-	-	C	Energy production and conversion	Within ORF	A(10)	1	N	-
L348p_24760	hypothetical protein	ABU_RS11660	hypothetical protein	S	Function unknown	Within ORF	A(10)	1	N	-
L351p_10320	hypothetical protein	ABU_RS04180	DUF1722 domain-containing protein	S	Function unknown	Upstream	CT(6)	1	N	-
L351p_14880	Biofilm dispersion protein BdlA	ABU_RS03015	methyl-accepting chemotaxis protein	N	Cell motility	Within ORF	C(11)	1	N	-
L351p_17730	Methyl-accepting chemotaxis protein IV	ABU_RS03930	methyl-accepting chemotaxis protein	N	Cell motility	Within ORF	G(12)	1	N	-
L351p_22390	Macrolide export ATP-binding/permease protein MacB	ABU_RS02205	ABC transporter permease	M	Cell wall/membrane/envelope biogenesis	Upstream	AATA(5)	1	N	-
L352p_17740	hypothetical protein	-	-	S	Function unknown	Upstream	T(11)	1	N	-
L354p_02720	hypothetical protein	-	-	T	Signal transduction mechanisms	Within ORF	AT(6)	1	N	-
L354p_17910	hypothetical protein	-	-	S	Function unknown	Upstream	G(12)	1	N	-
L355p_00090	Maltose O-acetyltransferase	-	-	R	General function prediction only	Within ORF	G(7)	1	N	-
L355p_11470	hypothetical protein	-	-	S	Function unknown	Within ORF	AT(6)	1	N	-
RM4018p_09460	hypothetical protein	ABU_RS04715	hypothetical protein	S	Function unknown	Within ORF	AT(7)	1	N	-
RM4018p_14160	hypothetical protein	ABU_RS07040	YitT family protein	S	Function unknown	Within ORF	TA(6)	1	N	-
RM4018p_23080	Sulfate transport system permease protein CysT	ABU_RS11465	sulfate ABC transporter permease subunit CysT	O	Posttranslational modification, protein turnover, chaperones	Upstream	T(10)	1	N	-
BMH_AB_178Ap_01430	hypothetical protein	ABU_RS01645	DUF1624 domain-containing protein	S	Function unknown	Within ORF	AT(6)	1	N	-
BMH_AB_178Ap_12850	hypothetical protein	-	-	S	Function unknown	Within ORF	G(8)	1	N	-
BMH_AB_178Ap_12900	hypothetical protein	-	-	S	Function unknown	Within ORF	G(7)	1	N	-
BMH_AB_178Ap_20240	hypothetical protein	ABU_RS07130	DUF4974 domain-containing protein	P	Inorganic ion transport and metabolism	Within ORF	A(10)	1	N	-
BMH_AB_196Bp_14380	hypothetical protein	-	-	R	General function prediction only	Within ORF	A(10)	1	N	-
BMH_AB_196Bp_14440	Bifunctional polymyxin resistance protein ArnA	-	-	J	Translation, ribosomal structure and biogenesis	Within ORF	G(7)	1	N	-
BMH_AB_196Bp_17070	hypothetical protein	-	-	S	Function unknown	Within ORF	AG(6)	1	N	-
BMH_AB_202Ap_07560	hypothetical protein	-	-	S	Function unknown	Within ORF	A(10)	1	N	-
BMH_AB_202Ap_15780	hypothetical protein	ABU_RS10900	sulfite exporter TauE/SafE family protein	R	General function prediction only	Upstream	T(10)	1	N	-
BMH_AB_212Bp_02640	hypothetical protein	-	-	S	Function unknown	Within ORF	T(10)	1	N	-
BMH_AB_212Bp_06140	hypothetical protein	-	-	S	Function unknown	Within ORF	A(10)	1	N	-
BMH_AB_212Bp_09040	Trigger factor	ABU_RS08515	trigger factor	O	Posttranslational modification, protein turnover, chaperones	Upstream	T(10)	1	N	-
BMH_AB_233Bp_02570	putative L,D-transpeptidase YnhG	ABU_RS01355	L,D-transpeptidase	S	Function unknown	Within ORF	A(10)	1	N	-
BMH_AB_233Bp_03200	hypothetical protein	-	-	S	Function unknown	Upstream	G(7)	1	N	-
BMH_AB_233Bp_12440	hypothetical protein	ABU_RS08490	hypothetical protein	S	Function unknown	Within ORF	TTATT(9)	1	N	-
BMH_AB_245Bp_15090	hypothetical protein	-	-	S	Function unknown	Upstream	TA(6)	1	N	-
BMH_AB_245Bp_15580	hypothetical protein	-	-	S	Function unknown	Within ORF	G(7)	1	N	-
BMH_AB_246Bp_00880	hypothetical protein	-	-	S	Function unknown	Within ORF	A(11)	1	N	-
BMH_AB_246Bp_02700	NAD(P)H-quinone oxidoreductase subunit 3	ABU_RS01575	NADH-quinone oxidoreductase	C	Energy production and conversion	Upstream	A(10)	1	N	-
BMH_AB_246Bp_07710	hypothetical protein	ABU_RS08635	hypothetical protein	S	Function unknown	Within ORF	A(10)	1	N	-
BMH_AB_246Bp_13680	Ferripyoverdine receptor	ABU_RS10785	TonB-dependent siderophore receptor	P	Inorganic ion transport and metabolism	Within ORF	G(8)	1	N	-
BMH_AB_252Bp_16800	hypothetical protein	-	-	S	Function unknown	Upstream	G(7)	1	N	-
BMH_AB_354Ap_14950	hypothetical protein	-	-	L	Replication, recombination and repair	Upstream	A(10)	1	N	-
BMH_AB_354Ap_21170	hypothetical protein	-	-	M	Cell wall/membrane/envelope biogenesis	Upstream	T(10)	1	N	-
BMH_AB_370Bp_07(11)0	hypothetical protein	ABU_RS00085	hypothetical protein	S	Function unknown	Upstream	A(13)	1	N	-
BMH_AB_370Bp_10630	Chaperone protein HtpG	ABU_RS07725	molecular chaperone HtpG	O	Posttranslational modification, protein turnover, chaperones	Upstream	AT(6)	1	N	-
D4356p_03790	Long-chain-aldehyde dehydrogenase	ABU_RS01890	aldehyde dehydrogenase family protein	C	Energy production and conversion	Upstream	A(11)	1	N	-
D4356p_08690	ECF RNA polymerase sigma factor SigE	ABU_RS07840	RNA polymerase sigma factor	K	Transcription	Upstream	A(10)	1	N	-
D4963p_10820	DNA primase	-	-	L	Replication, recombination and repair	Within ORF	A(10)	1	N	-
D5082p_18180	Sulfate/thiosulfate import ATP-binding protein CysA	-	-	P	Inorganic ion transport and metabolism	Within ORF	A(11)	1	N	-
DRR015909p_16720	Ferric-pseudobactin BN7/BN8 receptor	-	-	P	Inorganic ion transport and metabolism	Within ORF	A(12)	1	N	-
*locus of reference genome RM4018, when available, COG - Cluster of Orthologous Group of proteins
